# SLC25A46 localizes to sites of mitochondrial fission and fusion and loss of function variants alter the oligomerization states of MFN2 and OPA1

**DOI:** 10.1101/2022.09.16.508286

**Authors:** Jana Schuettpelz, Alexandre Janer, Hana Antonicka, Eric A. Shoubridge

## Abstract

Mutations in *SLC25A46*, coding for an outer mitochondrial membrane protein, underlie a wide spectrum of neurodegenerative diseases associated with alterations in mitochondrial morphology, but the precise role of the protein remains unknown. We established an SLC25A46 knock-out cell line in human fibroblasts and studied the pathogenicity of three different variants (p.T142I, p.R257Q, p.E335D) introduced into the null background. Mitochondria were fragmented in the knock-out cell line and hyperfused in all pathogenic variants. The loss of SLC25A46 led to impaired cellular proliferation and striking abnormalities in mitochondrial cristae ultrastructure that were not rescued by expression of the pathogenic variants. SLC25A46 was present in discrete puncta at mitochondrial branch points and at tips of mitochondrial tubules, co-localizing with DRP1 and OPA1. Virtually all fission/fusion events were demarcated by the presence of an SLC25A46 focus. SLC25A46 co-immunoprecipitated with the fusion machinery, and loss of function altered the oligomerization state of OPA1 and MFN2. Proximity interaction mapping identified components of the ER membrane, lipid transfer proteins, and mitochondrial outer membrane proteins indicating that it is present at interorganellar contact sites important for lipid exchange. Consistent with this, SLC25A46 loss of function led to altered mitochondrial lipid composition, suggesting that it may facilitate interorganellar lipid flux or play a role in membrane remodeling associated with mitochondrial fusion and fission.
