## Supplementary Table 1 for "SLC25A46 localizes to sites of mitochondrial fission and fusion and loss of function variants alter the oligomerization states of MFN2 and OPA1"

### Sheet: GO_BP
Term	ID	Source	Term size	Query size	Intersection Term size and Query size	p-value	Genes
organelle organization	GO:0006996	GO:BP	3805	174	101	7.155e-29	AAAS, ABCD3, AFG3L2, AHCTF1, ANKLE2, ARMCX3, ATAD3A, ATPAF1, AUP1, BAX, BCAP31, BNIP3L, C9orf72, CAMLG, CCDC115, CCDC47, CHCHD3, CHMP7, CLTC, DDRGK1, DNAJC11, DNM1L, EHBP1, EIF2AK3, EMC1, EMC2, EMC3, EMC4, EMC7, EMD, ESYT1, ESYT2, FAF2, FUNDC2, GOLGB1, HAX1, IMMT, INF2, LEMD3, LMAN1, LNPK, LONP1, MAVS, MFF, MFN1, MFN2, MIA3, MIGA1, MMGT1, MTFR1, MTFR1L, MTFR2, MYO19, NDC1, NEFL, NIPSNAP2, NUP107,…
cellular localization	GO:0051641	GO:BP	3117	174	90	4.312e-27	AAAS, ABCD3, ACSL3, ARHGAP1, ARMCX3, AUP1, BAX, BCAP31, BNIP3L, C9orf72, CAMLG, CANX, CCDC47, CHMP7, CLTC, DDRGK1, DNM1L, EIF2AK3, EMC1, EMC2, EMC3, EMC4, EMC7, EMD, ESYT1, ESYT2, FAF2, GOLGB1, HAX1, HK1, HM13, ITPR2, ITPR3, JPH1, KIF16B, LMAN1, LSG1, MAVS, MFF, MFN1, MFN2, MIA3, MMGT1, MYO19, NDC1, NEFL, NUP107, NUP155, NUP160, NUP35, PDZD8, PLK1, PREB, PTPN1, RAB3GAP1, RAB3GAP2, RABL3, RHOT2, S…
macromolecule localization	GO:0033036	GO:BP	3147	174	86	1.15e-23	AAAS, ABCD3, ACSL3, AHCTF1, ARHGAP1, ARMCX3, AUP1, BAX, BCAP31, BNIP3L, C9orf72, CAMLG, CANX, CCDC47, CHMP7, CLTC, DDRGK1, DNM1L, EHBP1, EIF2AK3, EMC1, EMC2, EMC3, EMC4, EMC7, EMD, ESYT1, ESYT2, FAF2, GOLGB1, HAX1, HK1, HM13, KTN1, LMAN1, LSG1, MAVS, MFF, MFN2, MIA3, MMGT1, NBAS, NDC1, NUP107, NUP155, NUP160, NUP35, PDZD8, PLK1, PREB, PTPN1, RAB3GAP1, RAB3GAP2, RABL3, RRBP1, SCFD1, SCYL1, SEC13, …
establishment of protein localization	GO:0045184	GO:BP	1942	174	68	3.429e-23	AAAS, ACSL3, AHCTF1, ARHGAP1, AUP1, BAX, BCAP31, BNIP3L, CAMLG, CANX, CCDC47, CHMP7, CLTC, DNM1L, EHBP1, EMC1, EMC2, EMC3, EMC4, EMC7, EMD, FAF2, HAX1, HK1, HM13, KTN1, LMAN1, LSG1, MAVS, MFF, MFN2, MIA3, MMGT1, NBAS, NDC1, NUP107, NUP155, NUP160, NUP35, PLK1, PREB, PTPN1, RAB3GAP1, RAB3GAP2, RABL3, RRBP1, SCFD1, SEC13, SEC16A, SEC22B, SEC23A, SEC23B, SEC23IP, SEC24A, SEC24B, SEC63, SENP2, SNAP29…
establishment of localization	GO:0051234	GO:BP	4920	174	106	5.143e-23	AAAS, ABCD3, ACSL3, AFG3L2, AHCTF1, ARHGAP1, ARMCX3, AUP1, BAX, BCAP31, BNIP3L, C9orf72, CAMLG, CANX, CCDC47, CHMP7, CLCC1, CLTC, DNM1L, EHBP1, EMC1, EMC2, EMC3, EMC4, EMC7, EMD, ESYT1, ESYT2, FAF2, HAX1, HK1, HM13, ITPR2, ITPR3, JPH1, KIF16B, KTN1, LMAN1, LSG1, MAGT1, MAVS, MFF, MFN2, MIA3, MMGT1, MYO19, NBAS, NDC1, NEFL, NIPSNAP2, NUP107, NUP155, NUP160, NUP35, OCIAD1, PDZD8, PGRMC2, PLK1, PREB…
protein localization	GO:0008104	GO:BP	2700	174	79	6.104e-23	AAAS, ACSL3, AHCTF1, ARHGAP1, ARMCX3, AUP1, BAX, BCAP31, BNIP3L, C9orf72, CAMLG, CANX, CCDC47, CHMP7, CLTC, DDRGK1, DNM1L, EHBP1, EIF2AK3, EMC1, EMC2, EMC3, EMC4, EMC7, EMD, FAF2, GOLGB1, HAX1, HK1, HM13, KTN1, LMAN1, LSG1, MAVS, MFF, MFN2, MIA3, MMGT1, NBAS, NDC1, NUP107, NUP155, NUP160, NUP35, PLK1, PREB, PTPN1, RAB3GAP1, RAB3GAP2, RABL3, RRBP1, SCFD1, SCYL1, SEC13, SEC16A, SEC22B, SEC23A, SEC2…
endoplasmic reticulum organization	GO:0007029	GO:BP	91	174	21	1.301e-21	CAMLG, CCDC47, EIF2AK3, EMC1, EMC2, EMC3, EMC4, EMC7, ESYT1, ESYT2, LMAN1, LNPK, MIA3, MMGT1, RAB3GAP1, RAB3GAP2, RTN3, SEC16A, SMPD4, TOR1AIP2, VAPB
endomembrane system organization	GO:0010256	GO:BP	535	174	37	1.963e-20	ANKLE2, CAMLG, CCDC47, CHMP7, EIF2AK3, EMC1, EMC2, EMC3, EMC4, EMC7, EMD, ESYT1, ESYT2, GOLGB1, LEMD3, LMAN1, LNPK, MIA3, MMGT1, NUP155, PLK1, RAB3GAP1, RAB3GAP2, RTN3, SEC16A, SEC22B, SEC23IP, SMPD4, SNAP29, SNAP47, STX5, SUN1, SUN2, TOR1AIP1, TOR1AIP2, TRIP11, VAPB
membrane organization	GO:0061024	GO:BP	825	174	43	1.985e-19	AFG3L2, ANKLE2, BAX, BNIP3L, CAMLG, CCDC47, CHCHD3, CHMP7, DNAJC11, DNM1L, EMC1, EMC2, EMC3, EMC4, EMC7, EMD, IMMT, LEMD3, MFN1, MFN2, MIA3, MMGT1, NUP155, PLK1, PREB, RHOT2, SEC13, SEC16A, SEC22B, SEC23A, SEC23B, SEC24A, SEC24B, SNAP29, SNAP47, STX5, SUN1, SUN2, TOR1AIP1, TOR1AIP2, VAPA, VAPB, YKT6
intracellular transport	GO:0046907	GO:BP	1826	174	61	4.124e-19	AAAS, ABCD3, ARHGAP1, ARMCX3, AUP1, BAX, BCAP31, BNIP3L, C9orf72, CHMP7, CLTC, EMD, FAF2, HAX1, HM13, KIF16B, LMAN1, LSG1, MAVS, MFF, MFN2, MIA3, MYO19, NDC1, NEFL, NUP107, NUP155, NUP160, NUP35, PREB, PTPN1, RAB3GAP2, RABL3, RHOT2, SCFD1, SEC13, SEC16A, SEC22B, SEC23A, SEC23B, SEC23IP, SEC24A, SEC24B, SEC63, SRPRA, STBD1, STOML2, STX5, SUN1, SUN2, SYNE2, TRAK2, TRIP11, UBAC2, UBE2J1, VAPA, VAPB,…
cellular protein localization	GO:0034613	GO:BP	1954	174	63	4.181e-19	ACSL3, ARMCX3, AUP1, BAX, BCAP31, BNIP3L, CAMLG, CCDC47, CHMP7, CLTC, DDRGK1, DNM1L, EIF2AK3, EMC1, EMC2, EMC3, EMC4, EMC7, EMD, FAF2, GOLGB1, HAX1, HK1, HM13, LMAN1, MAVS, MFF, MFN2, MIA3, MMGT1, NUP107, NUP155, NUP35, PLK1, PREB, PTPN1, RAB3GAP1, RAB3GAP2, RABL3, SCFD1, SCYL1, SEC13, SEC16A, SEC23A, SEC23B, SEC23IP, SEC24A, SEC24B, SEC63, SNAP47, SRPRA, STX5, SUN1, SUN2, TOR1AIP1, TOR1AIP2, TRA…
cellular macromolecule localization	GO:0070727	GO:BP	1963	174	63	5.329e-19	ACSL3, ARMCX3, AUP1, BAX, BCAP31, BNIP3L, CAMLG, CCDC47, CHMP7, CLTC, DDRGK1, DNM1L, EIF2AK3, EMC1, EMC2, EMC3, EMC4, EMC7, EMD, FAF2, GOLGB1, HAX1, HK1, HM13, LMAN1, MAVS, MFF, MFN2, MIA3, MMGT1, NUP107, NUP155, NUP35, PLK1, PREB, PTPN1, RAB3GAP1, RAB3GAP2, RABL3, SCFD1, SCYL1, SEC13, SEC16A, SEC23A, SEC23B, SEC23IP, SEC24A, SEC24B, SEC63, SNAP47, SRPRA, STX5, SUN1, SUN2, TOR1AIP1, TOR1AIP2, TRA…
transport	GO:0006810	GO:BP	4760	174	98	1.035e-18	AAAS, ABCD3, ACSL3, AFG3L2, AHCTF1, ARHGAP1, ARMCX3, AUP1, BAX, BCAP31, BNIP3L, C9orf72, CAMLG, CANX, CHMP7, CLCC1, CLTC, DNM1L, EHBP1, EMD, ESYT1, ESYT2, FAF2, HAX1, HM13, ITPR2, ITPR3, JPH1, KIF16B, KTN1, LMAN1, LSG1, MAGT1, MAVS, MFF, MFN2, MIA3, MMGT1, MYO19, NBAS, NDC1, NEFL, NIPSNAP2, NUP107, NUP155, NUP160, NUP35, OCIAD1, PDZD8, PGRMC2, PREB, PTPN1, RAB3GAP1, RAB3GAP2, RABL3, RHOT2, RRBP1,…
establishment of localization in cell	GO:0051649	GO:BP	2405	174	69	1.329e-18	AAAS, ABCD3, ARHGAP1, ARMCX3, AUP1, BAX, BCAP31, BNIP3L, C9orf72, CANX, CHMP7, CLTC, EMD, FAF2, HAX1, HM13, ITPR2, ITPR3, JPH1, KIF16B, LMAN1, LSG1, MAVS, MFF, MFN2, MIA3, MYO19, NDC1, NEFL, NUP107, NUP155, NUP160, NUP35, PLK1, PREB, PTPN1, RAB3GAP1, RAB3GAP2, RABL3, RHOT2, SCFD1, SEC13, SEC16A, SEC22B, SEC23A, SEC23B, SEC23IP, SEC24A, SEC24B, SEC63, SNAP29, SNAP47, SRPRA, STBD1, STOML2, STX5, SU…
localization	GO:0051179	GO:BP	6425	174	113	1.254e-17	AAAS, ABCD3, ACSL3, AFG3L2, AHCTF1, ARHGAP1, ARMCX3, AUP1, BAX, BCAP31, BNIP3L, C9orf72, CAMLG, CANX, CCDC47, CHMP7, CLCC1, CLTC, DDRGK1, DNM1L, EHBP1, EIF2AK3, EMC1, EMC2, EMC3, EMC4, EMC7, EMD, ESYT1, ESYT2, FAF2, GOLGB1, HAX1, HK1, HM13, ITPR2, ITPR3, JPH1, KIF16B, KTN1, LMAN1, LSG1, MAGT1, MAVS, MFF, MFN1, MFN2, MIA3, MMGT1, MOSPD2, MYO19, NBAS, NDC1, NEFL, NIPSNAP2, NUP107, NUP155, NUP160, N…
mitochondrion organization	GO:0007005	GO:BP	510	174	33	5.285e-17	AFG3L2, ARMCX3, ATAD3A, ATPAF1, BAX, BCAP31, BNIP3L, CHCHD3, DNAJC11, DNM1L, FUNDC2, HAX1, IMMT, INF2, LMAN1, LONP1, MFF, MFN1, MFN2, MIGA1, MTFR1, MTFR1L, MTFR2, MYO19, NIPSNAP2, RHOT2, STOML2, TRAK2, USP30, VDAC1, VPS13A, VPS13C, VPS13D
protein transport	GO:0015031	GO:BP	1829	174	57	4.361e-16	AAAS, ACSL3, AHCTF1, ARHGAP1, AUP1, BAX, BCAP31, BNIP3L, CANX, CHMP7, CLTC, DNM1L, EHBP1, EMD, FAF2, HAX1, HM13, KTN1, LMAN1, LSG1, MAVS, MFF, MFN2, MIA3, NBAS, NDC1, NUP107, NUP155, NUP160, NUP35, PREB, PTPN1, RAB3GAP2, RABL3, RRBP1, SCFD1, SEC13, SEC16A, SEC22B, SEC23A, SEC23B, SEC23IP, SEC24A, SEC24B, SEC63, SENP2, SNAP29, SNAP47, SRPRA, STX5, TRAK2, UBAC2, UBE2J1, VPS13A, VPS13C, VPS13D, YKT6
protein localization to organelle	GO:0033365	GO:BP	1105	174	43	1.272e-14	AUP1, BAX, BCAP31, BNIP3L, CAMLG, CCDC47, CHMP7, DDRGK1, DNM1L, EIF2AK3, EMC1, EMC2, EMC3, EMC4, EMC7, GOLGB1, HAX1, HK1, LMAN1, MAVS, MFF, MFN2, MIA3, MMGT1, NUP107, NUP155, NUP35, PLK1, RAB3GAP1, RAB3GAP2, SEC13, SEC16A, SEC63, SRPRA, SUN1, SUN2, TOR1AIP1, TOR1AIP2, UBAC2, VAPA, VPS13A, VPS13C, VPS13D
endoplasmic reticulum to Golgi vesicle-mediated transport	GO:0006888	GO:BP	132	174	18	7.337e-14	BCAP31, LMAN1, MIA3, PREB, SCFD1, SEC13, SEC16A, SEC22B, SEC23A, SEC23B, SEC23IP, SEC24A, SEC24B, STX5, TRIP11, VAPA, VAPB, YKT6
Golgi vesicle transport	GO:0048193	GO:BP	308	174	24	1.743e-13	ACSL3, BCAP31, KIF16B, LMAN1, MIA3, NBAS, PREB, SCFD1, SCYL1, SEC13, SEC16A, SEC22B, SEC23A, SEC23B, SEC23IP, SEC24A, SEC24B, STX5, TRIP11, VAPA, VAPB, VPS13A, VPS13C, YKT6
organic substance transport	GO:0071702	GO:BP	2689	174	65	2.498e-13	AAAS, ABCD3, ACSL3, AHCTF1, ARHGAP1, AUP1, BAX, BCAP31, BNIP3L, CANX, CHMP7, CLTC, DNM1L, EHBP1, EMD, ESYT1, ESYT2, FAF2, HAX1, HM13, KTN1, LMAN1, LSG1, MAVS, MFF, MFN2, MIA3, NBAS, NDC1, NUP107, NUP155, NUP160, NUP35, PDZD8, PGRMC2, PREB, PTPN1, RAB3GAP1, RAB3GAP2, RABL3, RRBP1, SCFD1, SEC13, SEC16A, SEC22B, SEC23A, SEC23B, SEC23IP, SEC24A, SEC24B, SEC63, SENP2, SNAP29, SNAP47, SOAT1, SRPRA, STX…
nitrogen compound transport	GO:0071705	GO:BP	2278	174	59	5.208e-13	AAAS, ACSL3, AHCTF1, ARHGAP1, AUP1, BAX, BCAP31, BNIP3L, CANX, CHMP7, CLTC, DNM1L, EHBP1, EMD, FAF2, HAX1, HM13, KTN1, LMAN1, LSG1, MAVS, MFF, MFN2, MIA3, NBAS, NDC1, NUP107, NUP155, NUP160, NUP35, PGRMC2, PREB, PTPN1, RAB3GAP1, RAB3GAP2, RABL3, RRBP1, SCFD1, SEC13, SEC16A, SEC22B, SEC23A, SEC23B, SEC23IP, SEC24A, SEC24B, SEC63, SENP2, SNAP29, SNAP47, SRPRA, STX5, TRAK2, UBAC2, UBE2J1, VPS13A, VP…
process utilizing autophagic mechanism	GO:0061919	GO:BP	533	174	29	1.295e-12	ACBD5, AUP1, BNIP3L, C9orf72, CISD1, CLTC, DDRGK1, DNM1L, FUNDC2, HAX1, MFN2, MTDH, RAB3GAP1, RAB3GAP2, SCFD1, SEC16A, SEC22B, SMCR8, SNAP29, STBD1, TEX264, TRIM13, USP30, USP33, VDAC1, VPS13A, VPS13C, VPS13D, WDR41
autophagy	GO:0006914	GO:BP	533	174	29	1.295e-12	ACBD5, AUP1, BNIP3L, C9orf72, CISD1, CLTC, DDRGK1, DNM1L, FUNDC2, HAX1, MFN2, MTDH, RAB3GAP1, RAB3GAP2, SCFD1, SEC16A, SEC22B, SMCR8, SNAP29, STBD1, TEX264, TRIM13, USP30, USP33, VDAC1, VPS13A, VPS13C, VPS13D, WDR41
COPII-coated vesicle budding	GO:0090114	GO:BP	31	174	10	7.9e-11	MIA3, PREB, SEC13, SEC16A, SEC23A, SEC23B, SEC24A, SEC24B, VAPA, VAPB
intracellular protein transport	GO:0006886	GO:BP	1136	174	37	9.293e-10	AUP1, BAX, BCAP31, BNIP3L, CLTC, EMD, FAF2, HAX1, HM13, LMAN1, MAVS, MFF, MFN2, NUP107, NUP155, NUP35, PREB, PTPN1, RAB3GAP2, RABL3, SCFD1, SEC13, SEC16A, SEC23A, SEC23B, SEC23IP, SEC24A, SEC24B, SEC63, SRPRA, STX5, TRAK2, UBAC2, UBE2J1, VPS13A, VPS13C, VPS13D
mitochondrial fusion	GO:0008053	GO:BP	27	174	9	1.087e-09	AFG3L2, BAX, CHCHD3, MFF, MFN1, MFN2, MIGA1, STOML2, USP30
cellular catabolic process	GO:0044248	GO:BP	2188	174	52	1.738e-09	ABCD3, ACBD5, AUP1, BAX, BCAP31, BNIP3L, C9orf72, CAMLG, CANX, CCDC115, CCDC47, CISD1, CLTC, DDRGK1, DNM1L, ERLIN2, FAF2, FBXL4, FUNDC2, GK, HAX1, HM13, KIF16B, LONP1, MFN2, MTDH, NBAS, PLK1, PTPN1, RAB3GAP1, RAB3GAP2, SCFD1, SEC16A, SEC22B, SMCR8, SMPD4, SNAP29, STBD1, STT3B, TEX264, TRIM13, UBAC2, UBE2J1, UBXN4, USP30, USP33, VDAC1, VPS13A, VPS13C, VPS13D, WDR41, ZC3HAV1
vesicle budding from membrane	GO:0006900	GO:BP	62	174	11	5.701e-09	CHMP7, MIA3, PREB, SEC13, SEC16A, SEC23A, SEC23B, SEC24A, SEC24B, VAPA, VAPB
response to endoplasmic reticulum stress	GO:0034976	GO:BP	257	174	18	8.949e-09	AUP1, BAX, BCAP31, CANX, CCDC47, DDRGK1, EIF2AK3, ERLIN2, FAF2, HM13, PTPN1, SEC16A, STT3B, TRIM13, UBAC2, UBE2J1, UBXN4, VAPB
protein insertion into ER membrane	GO:0045048	GO:BP	25	174	8	3.202e-08	CAMLG, CCDC47, EMC1, EMC2, EMC3, EMC4, EMC7, MMGT1
organelle localization	GO:0051640	GO:BP	541	174	24	3.819e-08	ARMCX3, CHMP7, DNM1L, ESYT1, ESYT2, LSG1, MFN1, MFN2, MYO19, NEFL, PDZD8, PLK1, PREB, RHOT2, SEC16A, SNAP29, STX5, SUN1, SUN2, SYNE2, TRAK2, TRIP11, VAPB, YKT6
catabolic process	GO:0009056	GO:BP	2547	174	54	4.835e-08	ABCD3, ACBD5, AUP1, BAX, BCAP31, BNIP3L, C9orf72, CAMLG, CANX, CCDC115, CCDC47, CISD1, CLTC, DDRGK1, DNM1L, ERLIN2, FAF2, FBXL4, FUNDC2, GK, HAX1, HK1, HM13, KIF16B, LONP1, MFN2, MTDH, NBAS, PLK1, PTPN1, RAB3GAP1, RAB3GAP2, SCFD1, SEC16A, SEC22B, SMCR8, SMPD4, SNAP29, STBD1, STT3B, STX5, TEX264, TRIM13, UBAC2, UBE2J1, UBXN4, USP30, USP33, VDAC1, VPS13A, VPS13C, VPS13D, WDR41, ZC3HAV1
protein insertion into ER membrane by stop-transfer membrane-anchor sequence	GO:0045050	GO:BP	10	174	6	1.074e-07	EMC1, EMC2, EMC3, EMC4, EMC7, MMGT1
macroautophagy	GO:0016236	GO:BP	299	174	18	1.105e-07	AUP1, BNIP3L, C9orf72, DDRGK1, MFN2, RAB3GAP1, RAB3GAP2, SCFD1, SEC22B, SMCR8, SNAP29, STBD1, TEX264, TRIM13, USP30, VDAC1, VPS13C, VPS13D
tail-anchored membrane protein insertion into ER membrane	GO:0071816	GO:BP	18	174	7	1.238e-07	CAMLG, EMC1, EMC2, EMC3, EMC4, EMC7, MMGT1
ERAD pathway	GO:0036503	GO:BP	110	174	12	2.187e-07	AUP1, BCAP31, CANX, CCDC47, ERLIN2, FAF2, HM13, STT3B, TRIM13, UBAC2, UBE2J1, UBXN4
cellular component organization	GO:0016043	GO:BP	7793	174	106	2.285e-07	AAAS, ABCD3, ACSL3, AFG3L2, AHCTF1, ANKLE2, ARMCX3, ATAD3A, ATPAF1, AUP1, BAX, BCAP31, BNIP3L, C9orf72, CAMLG, CCDC115, CCDC47, CHCHD3, CHMP7, CLTC, DDRGK1, DNAJC11, DNM1L, EHBP1, EIF2AK3, EMC1, EMC2, EMC3, EMC4, EMC7, EMD, ESYT1, ESYT2, FAF2, FUNDC2, GOLGB1, HAX1, IMMT, INF2, LEMD3, LMAN1, LNPK, LONP1, MAVS, MFF, MFN1, MFN2, MIA3, MIGA1, MMGT1, MTFR1, MTFR1L, MTFR2, MYO19, NDC1, NEFL, NIPSNAP2, …
nucleus organization	GO:0006997	GO:BP	139	174	13	2.554e-07	AHCTF1, ANKLE2, CHMP7, EMD, LEMD3, NDC1, NUP107, NUP155, NUP35, PLK1, SUN1, SUN2, TOR1AIP1
protein exit from endoplasmic reticulum	GO:0032527	GO:BP	47	174	9	2.743e-07	AUP1, BCAP31, FAF2, HM13, PREB, SEC13, SEC16A, UBAC2, UBE2J1
organelle fusion	GO:0048284	GO:BP	140	174	13	2.795e-07	AFG3L2, BAX, CHCHD3, MFF, MFN1, MFN2, MIGA1, SEC22B, SNAP29, SNAP47, STOML2, STX5, USP30
vesicle-mediated transport	GO:0016192	GO:BP	1597	174	40	3.17e-07	ACSL3, ARHGAP1, BCAP31, C9orf72, CAMLG, CANX, CHMP7, CLTC, DNM1L, EHBP1, ESYT2, KIF16B, LMAN1, MIA3, NBAS, OCIAD1, PREB, PTPN1, RAB3GAP1, RTN3, SCFD1, SCYL1, SEC13, SEC16A, SEC22B, SEC23A, SEC23B, SEC23IP, SEC24A, SEC24B, SNAP29, SNAP47, STX5, TRIP11, USP33, VAPA, VAPB, VPS13A, VPS13C, YKT6
nuclear envelope organization	GO:0006998	GO:BP	49	174	9	4.077e-07	ANKLE2, CHMP7, EMD, LEMD3, NUP155, PLK1, SUN1, SUN2, TOR1AIP1
organelle disassembly	GO:1903008	GO:BP	116	174	12	4.096e-07	BNIP3L, DDRGK1, DNM1L, FUNDC2, HAX1, MFN2, STX5, TEX264, USP30, VDAC1, VPS13C, VPS13D
cellular component organization or biogenesis	GO:0071840	GO:BP	7994	174	107	4.757e-07	AAAS, ABCD3, ACSL3, AFG3L2, AHCTF1, ANKLE2, ARMCX3, ATAD3A, ATPAF1, AUP1, BAX, BCAP31, BNIP3L, C9orf72, CAMLG, CCDC115, CCDC47, CHCHD3, CHMP7, CLTC, DDRGK1, DNAJC11, DNM1L, EHBP1, EIF2AK3, EMC1, EMC2, EMC3, EMC4, EMC7, EMD, ESYT1, ESYT2, FAF2, FUNDC2, GOLGB1, HAX1, IMMT, INF2, LEMD3, LMAN1, LNPK, LONP1, LSG1, MAVS, MFF, MFN1, MFN2, MIA3, MIGA1, MMGT1, MTFR1, MTFR1L, MTFR2, MYO19, NDC1, NEFL, NIPS…
regulation of autophagy	GO:0010506	GO:BP	331	174	18	5.778e-07	BNIP3L, C9orf72, CISD1, DNM1L, HAX1, MTDH, RAB3GAP1, RAB3GAP2, SCFD1, SEC22B, SMCR8, TRIM13, USP30, USP33, VDAC1, VPS13C, VPS13D, WDR41
COPII-coated vesicle cargo loading	GO:0090110	GO:BP	15	174	6	2.473e-06	MIA3, SEC13, SEC23A, SEC23B, SEC24A, SEC24B
ubiquitin-dependent ERAD pathway	GO:0030433	GO:BP	87	174	10	4.785e-06	AUP1, BCAP31, CANX, CCDC47, ERLIN2, FAF2, STT3B, TRIM13, UBE2J1, UBXN4
protein insertion into membrane	GO:0051205	GO:BP	66	174	9	6.513e-06	BAX, CAMLG, CCDC47, EMC1, EMC2, EMC3, EMC4, EMC7, MMGT1
regulation of mitochondrion organization	GO:0010821	GO:BP	148	174	12	6.912e-06	BAX, BNIP3L, DNM1L, HAX1, INF2, MFF, MYO19, RHOT2, USP30, VDAC1, VPS13C, VPS13D
regulation of macroautophagy	GO:0016241	GO:BP	151	174	12	8.689e-06	BNIP3L, C9orf72, RAB3GAP1, RAB3GAP2, SCFD1, SEC22B, SMCR8, TRIM13, USP30, VDAC1, VPS13C, VPS13D
mitochondrion localization	GO:0051646	GO:BP	50	174	8	1.333e-05	ARMCX3, DNM1L, MFN1, MFN2, MYO19, NEFL, RHOT2, TRAK2
selective autophagy	GO:0061912	GO:BP	72	174	9	1.435e-05	AUP1, DDRGK1, MFN2, STBD1, TEX264, USP30, VDAC1, VPS13C, VPS13D
regulation of cellular catabolic process	GO:0031329	GO:BP	850	174	26	1.53e-05	BAX, BCAP31, BNIP3L, C9orf72, CAMLG, CISD1, DDRGK1, DNM1L, HAX1, MTDH, NBAS, PLK1, PTPN1, RAB3GAP1, RAB3GAP2, SCFD1, SEC22B, SMCR8, TRIM13, USP30, USP33, VDAC1, VPS13C, VPS13D, WDR41, ZC3HAV1
regulation of autophagy of mitochondrion	GO:1903146	GO:BP	36	174	7	2.865e-05	BNIP3L, DNM1L, HAX1, USP30, VDAC1, VPS13C, VPS13D
mitochondrion disassembly	GO:0061726	GO:BP	83	174	9	5.128e-05	BNIP3L, DNM1L, FUNDC2, HAX1, MFN2, USP30, VDAC1, VPS13C, VPS13D
autophagy of mitochondrion	GO:0000422	GO:BP	83	174	9	5.128e-05	BNIP3L, DNM1L, FUNDC2, HAX1, MFN2, USP30, VDAC1, VPS13C, VPS13D
mitochondrial fission	GO:0000266	GO:BP	39	174	7	5.169e-05	DNM1L, INF2, MFF, MTFR1, MTFR1L, MTFR2, MYO19
vesicle organization	GO:0016050	GO:BP	301	174	15	5.919e-05	CHMP7, MIA3, PREB, SEC13, SEC16A, SEC22B, SEC23A, SEC23B, SEC24A, SEC24B, SNAP29, SNAP47, STX5, VAPA, VAPB
regulation of catabolic process	GO:0009894	GO:BP	989	174	27	8.174e-05	BAX, BCAP31, BNIP3L, C9orf72, CAMLG, CISD1, DDRGK1, DNM1L, HAX1, MTDH, NBAS, PLK1, PTPN1, RAB3GAP1, RAB3GAP2, SCFD1, SEC22B, SMCR8, STX5, TRIM13, USP30, USP33, VDAC1, VPS13C, VPS13D, WDR41, ZC3HAV1
vesicle cargo loading	GO:0035459	GO:BP	26	174	6	0.0001055	MIA3, SEC13, SEC23A, SEC23B, SEC24A, SEC24B
endoplasmic reticulum to cytosol transport	GO:1903513	GO:BP	28	174	6	0.0001703	AUP1, BCAP31, FAF2, HM13, UBAC2, UBE2J1
retrograde protein transport, ER to cytosol	GO:0030970	GO:BP	28	174	6	0.0001703	AUP1, BCAP31, FAF2, HM13, UBAC2, UBE2J1
positive regulation of macroautophagy	GO:0016239	GO:BP	72	174	8	0.0002546	BNIP3L, C9orf72, RAB3GAP1, RAB3GAP2, SMCR8, TRIM13, VDAC1, VPS13D
regulation of intracellular transport	GO:0032386	GO:BP	341	174	15	0.0003015	AAAS, ARHGAP1, BCAP31, BNIP3L, EMD, HAX1, LMAN1, MAVS, MFF, PREB, PTPN1, SCFD1, SEC24B, UBAC2, UBE2J1
cellular component disassembly	GO:0022411	GO:BP	449	174	17	0.0003756	BAX, BNIP3L, CHMP7, DDRGK1, DNM1L, FUNDC2, HAX1, MFN2, PLK1, SMCR8, SNAP29, STX5, TEX264, USP30, VDAC1, VPS13C, VPS13D
establishment of organelle localization	GO:0051656	GO:BP	409	174	16	0.0005634	ARMCX3, CHMP7, LSG1, MYO19, NEFL, PLK1, PREB, RHOT2, SEC16A, SNAP29, SUN1, SUN2, SYNE2, TRAK2, TRIP11, YKT6
nucleokinesis involved in cell motility in cerebral cortex radial glia guided migration	GO:0021817	GO:BP	3	174	3	0.0009944	SUN1, SUN2, SYNE2
mitochondrial membrane organization	GO:0007006	GO:BP	117	174	9	0.001013	AFG3L2, BAX, BNIP3L, CHCHD3, DNAJC11, IMMT, MFN1, MFN2, RHOT2
macromolecule catabolic process	GO:0009057	GO:BP	1341	174	30	0.001024	AUP1, BAX, BCAP31, BNIP3L, CAMLG, CANX, CCDC115, CCDC47, DDRGK1, ERLIN2, FAF2, FBXL4, HM13, KIF16B, LONP1, NBAS, PLK1, PTPN1, SEC22B, STBD1, STT3B, STX5, TRIM13, UBAC2, UBE2J1, UBXN4, USP30, USP33, VPS13A, ZC3HAV1
establishment of protein localization to organelle	GO:0072594	GO:BP	658	174	20	0.001026	BAX, BCAP31, BNIP3L, HAX1, HK1, LMAN1, MAVS, MFF, MFN2, NUP107, NUP155, NUP35, RAB3GAP1, RAB3GAP2, SEC13, SEC63, SRPRA, VPS13A, VPS13C, VPS13D
establishment of protein localization to membrane	GO:0090150	GO:BP	496	174	17	0.001502	ACSL3, BAX, CAMLG, CCDC47, EMC1, EMC2, EMC3, EMC4, EMC7, MFF, MMGT1, RAB3GAP1, RAB3GAP2, SEC16A, SEC63, SNAP47, SRPRA
response to topologically incorrect protein	GO:0035966	GO:BP	159	174	10	0.001529	AUP1, BAX, DDRGK1, EIF2AK3, FAF2, MFN2, PTPN1, STT3B, UBXN4, VAPB
regulation of cellular localization	GO:0060341	GO:BP	805	174	22	0.001607	AAAS, ACSL3, ARHGAP1, BAX, BCAP31, BNIP3L, CLTC, DDRGK1, EIF2AK3, EMD, HAX1, JPH1, LMAN1, MAVS, MFF, PLK1, PREB, PTPN1, SCFD1, SEC24B, UBAC2, UBE2J1
protein localization to nuclear envelope	GO:0090435	GO:BP	10	174	4	0.001633	NUP155, PLK1, TOR1AIP1, TOR1AIP2
positive regulation of catabolic process	GO:0009896	GO:BP	505	174	17	0.001922	BAX, BCAP31, BNIP3L, C9orf72, DDRGK1, MTDH, PLK1, PTPN1, RAB3GAP1, RAB3GAP2, SEC22B, SMCR8, STX5, TRIM13, VDAC1, VPS13D, ZC3HAV1
cellular protein catabolic process	GO:0044257	GO:BP	821	174	22	0.002224	AUP1, BCAP31, BNIP3L, CAMLG, CANX, CCDC115, CCDC47, DDRGK1, ERLIN2, FAF2, FBXL4, HM13, LONP1, PLK1, STT3B, TRIM13, UBAC2, UBE2J1, UBXN4, USP30, USP33, VPS13A
mRNA transport	GO:0051028	GO:BP	129	174	9	0.00231	AAAS, AHCTF1, NDC1, NUP107, NUP155, NUP160, NUP35, SEC13, SENP2
protein localization to mitochondrion	GO:0070585	GO:BP	129	174	9	0.00231	BAX, BCAP31, BNIP3L, DNM1L, HAX1, HK1, LMAN1, MFF, MFN2
regulation of organelle organization	GO:0033043	GO:BP	1109	174	26	0.002733	BAX, BNIP3L, C9orf72, CLTC, DNM1L, HAX1, INF2, LMAN1, LNPK, MAVS, MFF, MYO19, PLK1, PREB, RAB3GAP1, RAB3GAP2, RHOT2, SCFD1, SEC22B, SMCR8, STX5, SYNE2, USP30, VDAC1, VPS13C, VPS13D
positive regulation of autophagy	GO:0010508	GO:BP	136	174	9	0.003591	BNIP3L, C9orf72, MTDH, RAB3GAP1, RAB3GAP2, SMCR8, TRIM13, VDAC1, VPS13D
protein catabolic process	GO:0030163	GO:BP	985	174	24	0.00373	AUP1, BCAP31, BNIP3L, CAMLG, CANX, CCDC115, CCDC47, DDRGK1, ERLIN2, FAF2, FBXL4, HM13, LONP1, PLK1, SEC22B, STT3B, STX5, TRIM13, UBAC2, UBE2J1, UBXN4, USP30, USP33, VPS13A
regulation of autophagosome assembly	GO:2000785	GO:BP	46	174	6	0.003742	C9orf72, RAB3GAP1, RAB3GAP2, SCFD1, SEC22B, SMCR8
regulation of mitophagy	GO:1901524	GO:BP	12	174	4	0.003801	USP30, VDAC1, VPS13C, VPS13D
positive regulation of endoplasmic reticulum tubular network organization	GO:1903373	GO:BP	4	174	3	0.003953	LNPK, RAB3GAP1, RAB3GAP2
regulation of peroxisome organization	GO:1900063	GO:BP	4	174	3	0.003953	DNM1L, MAVS, MFF
response to unfolded protein	GO:0006986	GO:BP	138	174	9	0.004054	BAX, DDRGK1, EIF2AK3, FAF2, MFN2, PTPN1, STT3B, UBXN4, VAPB
cellular divalent inorganic cation homeostasis	GO:0072503	GO:BP	487	174	16	0.005526	AFG3L2, BAX, BCAP31, CCDC47, IMMT, ITPR2, ITPR3, JPH1, PDZD8, RMDN3, SLC30A9, STIM1, STIM2, STOML2, TRPM7, VAPB
organelle localization by membrane tethering	GO:0140056	GO:BP	77	174	7	0.006206	ESYT1, ESYT2, PDZD8, SNAP29, STX5, VAPB, YKT6
establishment of mitochondrion localization	GO:0051654	GO:BP	29	174	5	0.00661	ARMCX3, MYO19, NEFL, RHOT2, TRAK2
positive regulation of cellular catabolic process	GO:0031331	GO:BP	437	174	15	0.006718	BAX, BCAP31, BNIP3L, C9orf72, DDRGK1, MTDH, PLK1, PTPN1, RAB3GAP1, RAB3GAP2, SMCR8, TRIM13, VDAC1, VPS13D, ZC3HAV1
localization within membrane	GO:0051668	GO:BP	883	174	22	0.007246	ACSL3, ARHGAP1, BAX, CAMLG, CCDC47, CLTC, EMC1, EMC2, EMC3, EMC4, EMC7, MFF, MMGT1, NDC1, NUP155, RAB3GAP1, RAB3GAP2, SEC16A, SEC23A, SEC63, SNAP47, SRPRA
nuclear pore organization	GO:0006999	GO:BP	14	174	4	0.007587	AHCTF1, NDC1, NUP107, NUP35
regulation of vacuole organization	GO:0044088	GO:BP	52	174	6	0.007806	C9orf72, RAB3GAP1, RAB3GAP2, SCFD1, SEC22B, SMCR8
mitophagy	GO:0000423	GO:BP	30	174	5	0.007879	MFN2, USP30, VDAC1, VPS13C, VPS13D
proteasomal protein catabolic process	GO:0010498	GO:BP	503	174	16	0.008334	AUP1, BCAP31, CAMLG, CANX, CCDC47, DDRGK1, ERLIN2, FAF2, FBXL4, HM13, PLK1, STT3B, TRIM13, UBAC2, UBE2J1, UBXN4
divalent inorganic cation homeostasis	GO:0072507	GO:BP	507	174	16	0.00921	AFG3L2, BAX, BCAP31, CCDC47, IMMT, ITPR2, ITPR3, JPH1, PDZD8, RMDN3, SLC30A9, STIM1, STIM2, STOML2, TRPM7, VAPB
modulation of microtubule cytoskeleton involved in cerebral cortex radial glia guided migration	GO:0021815	GO:BP	5	174	3	0.009823	SUN1, SUN2, SYNE2
nuclear migration along microtubule	GO:0030473	GO:BP	5	174	3	0.009823	SUN1, SUN2, SYNE2
protein retention in Golgi apparatus	GO:0045053	GO:BP	5	174	3	0.009823	VPS13A, VPS13C, VPS13D
